# Comparison of Mitogenomic and Mitochondrial Markers for the Phylogenetic and Evolutionary Study of Marmosets, with special focus on captive *Callithrix jacchus*

**DOI:** 10.1101/2022.09.19.508604

**Authors:** João L.G. Fonseca, Ricardo C. H. del Rosario, Maria Adélia Borstelmann de Oliveira, Guoping Feng, Claudia S. Igayara, Steven A. McCarroll, Patricia A. Nicola, Luiz C. M. Pereira, Jeffery Rogers, Christian Roos, Joanna Malukiewicz

## Abstract

Marmosets, especially *Callithrix jacchus*, are becoming valuable, high-demand biomedical models but their supply outside of their native Brazil is limited. Thus, uncovering the ancestry and biogeographic origins of captive marmosets is an essential task to optimize their biomedical use. Such information facilitates assessing standing levels of captive marmoset genetic diversity, identifying hybrids, and maintaining genetic diversity of captive marmoset populations. Here, we present 16 newly sequenced mitochondrial genomes from marmosets with *C. jacchus* phenotypes from international biomedical and animal supply facilities. We combine these new data with publicly available sequences to compare usage of mitogenome and the mtDNA control region for determining the ancestry and diversity of captive marmosets. MtDNA control region and mitogenome haplotypes from all 16 newly sequenced marmosets grouped within *C. jacchus* phylogenetic clades. Overall, phylogenies based on mitogenomes rather than the control region showed better resolved branching patterns with stronger statistical support within *C. jacchus* clades. However, both mtDNA markers show that *C. jacchus* is the sister clade to the phylogenetic *C. penicillata* Caatinga biome clade. *Callithrix jacchus* mtDNA control region haplotypes showed the highest haplotype and nucleotide diversity, and were intermediate in terms of per sequence theta and polymorphic sites. The larger number of available *Callithrix* mtDNA control region sequences relative to mitogenomes was used to determine ancestral mtDNA haplotype biogeographic origins. However, biogeographic origins for many *C. jacchus* haplotypes including those from international captive facilities could not be determined, which we attributed to unknown provenance information from natural *C. jacchus* populations. Given our results, we encourage increased sampling and genomic sequencing efforts for natural *C. jacchus* populations in Brazil, and utilizing the mitogenome over other mtDNA markers for phylogenetic-based analyses. Further, combining marmoset mitogenomic data with phenotypic and nuclear genomic data will greatly enhance the biomedical use of marmosets.
