## Supplementary Table S1 for "Comparison of Mitogenomic and Mitochondrial Markers for the Phylogenetic and Evolutionary Study of Marmosets, with special focus on captive *Callithrix jacchus*"

Table S2. BMM posterior probabilities (PP) for Figure 5 nodes. Location abbreviations follow Figure 5.
node	location	PP	location	PP	location	PP	location	PP	location	PP	location	PP	location	PP
145:	M	99.57%	LM	0.34%	MN	0.04%
146:	LMN	79.14%	LM	10.24%	MN	9.18%
147:	LMN	99.91%	LN	0.04%	LM	0.02%
148:	LMN	81.26%	LN	12.54%	LM	5.28%
149:	LMN	58.59%	LN	29.81%	MN	7.04%
150:	LMN	89.57%	LM	5.19%	LN	3.17%
151:	LM	54.31%	L	26.07%	LMN	11.79%	LN	5.66%
152:	M	69.29%	LM	24.54%	L	2.43%
153:	H	99.92%	HO	0.05%	AH	0.01%
154:	H	97.89%	HO	2.08%	AH	0.01%
155:	O	99.97%	AO	0.00%	HO	0.00%
156:	O	99.90%	HO	0.06%	AO	0.01%
157:	O	99.97%	NO	0.01%	AO	0.00%
158:	O	99.97%	AO	0.01%	HO	0.01%
159:	O	99.91%	HO	0.05%	AO	0.01%
160:	O	97.51%	HO	2.45%	AO	0.01%
161:	HO	59.83%	H	22.14%	O	17.91%
162:	HO	94.29%	H	4.46%	O	1.08%
163:	IJK	86.42%	IJ	5.60%	JK	4.47%
164:	IJK	73.64%	IJ	13.05%	JK	11.05%
165:	IJK	99.26%	IJ	0.45%	JK	0.22%
166:	IJK	99.94%	IJ	0.02%	IK	0.01%
167:	IJK	74.04%	IJ	12.36%	IK	11.58%
168:	IJK	61.50%	IJ	17.39%	IK	16.38%
169:	IJK	99.94%	IJ	0.02%	IK	0.01%
170:	IJK	99.95%	IJ	0.02%	IK	0.01%
171:	IJK	99.93%	IJ	0.03%	IK	0.01%
172:	IJK	98.73%	IJ	0.71%	IK	0.52%
173:	IJK	99.88%	IJ	0.06%	IK	0.03%
174:	IJK	99.41%	IJ	0.33%	IK	0.12%
175:	IJK	98.86%	IJ	0.36%	IJKP	0.34%
176:	P	99.97%	AP	0.00%	HP	0.00%
177:	P	99.92%	HP	0.01%	KP	0.01%
178:	P	99.96%	AP	0.00%	CP	0.00%
179:	P	99.95%	AP	0.01%	CP	0.00%
180:	P	99.97%	AP	0.00%	HP	0.00%
181:	P	99.96%	AP	0.01%	HP	0.00%
182:	P	99.95%	AP	0.01%	BP	0.00%
183:	P	99.96%	AP	0.01%	HP	0.00%
184:	P	99.97%	AP	0.00%	HP	0.00%
185:	P	99.96%	AP	0.01%	HP	0.00%
186:	P	99.96%	AP	0.01%	HP	0.00%
187:	P	99.91%	HP	0.01%	KP	0.01%
188:	P	98.81%	KP	0.32%	JP	0.29%
189:	P	30.20%	I	8.64%	J	8.52%	K	8.40%	IP	6.58%	JP	6.49%	KP	6.40%
190:	H	99.97%	AH	0.01%	HO	0.00%
191:	H	99.74%	HP	0.09%	HO	0.05%
192:	H	88.07%	HP	4.45%	HO	1.41%
193:	H	58.85%	HO	35.78%	O	0.82%
194:	ADF	99.97%	DF	0.02%	AF	0.00%
195:	ADF	99.95%	DF	0.02%	ADEF	0.01%
196:	ADF	99.97%	DF	0.02%	AF	0.00%
197:	ADF	99.94%	DF	0.02%	ABDF	0.01%
198:	ADF	99.93%	DF	0.02%	ADEF	0.01%
199:	ADF	96.21%	DF	1.95%	AF	0.89%
200:	ADF	99.92%	DF	0.05%	AF	0.01%
201:	ADF	99.96%	DF	0.02%	AF	0.00%
242:	ADF	99.79%	DF	0.07%	AF	0.04%
243:	ADF	88.30%	AD	6.47%	DF	4.65%
244:	ADF	81.86%	AD	9.00%	DF	7.86%
245:	ADF	99.43%	DF	0.26%	AD	0.22%
246:	F	99.74%	AF	0.12%	DF	0.08%
247:	F	86.13%	AF	7.65%	DF	5.63%
248:	ADF	94.67%	DF	2.83%	AF	2.26%
249:	ADF	99.82%	DF	0.09%	AF	0.04%
250:	D	99.25%	DF	0.39%	AD	0.30%
251:	DF	62.55%	ADF	13.88%	F	10.10%	D	8.86%
252:	ADF	96.37%	DF	3.08%	AF	0.28%
253:	ADF	99.95%	DF	0.03%	AF	0.01%
254:	ADF	99.95%	DF	0.02%	AF	0.01%
255:	ADF	99.95%	DF	0.02%	AF	0.01%
256:	ADF	99.89%	DF	0.07%	AF	0.01%
257:	ADF	99.96%	DF	0.02%	AF	0.00%
258:	ADF	99.97%	DF	0.02%	AF	0.00%
259:	ADF	99.96%	DF	0.02%	AF	0.00%
260:	ADF	99.96%	DF	0.02%	AF	0.00%
261:	ADF	96.24%	DF	2.51%	AD	1.15%
262:	ADF	99.90%	DF	0.07%	AD	0.01%
263:	ADF	99.60%	DF	0.28%	AF	0.05%
264:	ADF	99.59%	DF	0.28%	AF	0.06%
265:	ADF	98.72%	ADFG	0.70%	ADFH	0.19%
266:	G	91.23%	GO	3.22%	GP	2.65%
267:	G	99.97%	AG	0.00%	CG	0.00%
268:	G	99.96%	AG	0.01%	CG	0.00%
269:	G	99.25%	AG	0.29%	DG	0.17%
270:	G	99.89%	AG	0.04%	DG	0.01%
271:	G	99.95%	AG	0.01%	BG	0.00%
272:	G	99.96%	AG	0.01%	BG	0.00%
273:	G	99.94%	GO	0.01%	AG	0.01%
274:	G	99.56%	GO	0.17%	GP	0.11%
275:	G	99.92%	GO	0.02%	DG	0.01%
276:	G	99.97%	AG	0.01%	GH	0.00%
277:	G	99.87%	AG	0.03%	GH	0.02%
278:	G	99.97%	AG	0.00%	GH	0.00%
279:	G	99.97%	AG	0.01%	GH	0.00%
280:	G	99.97%	AG	0.00%	GM	0.00%
281:	G	99.97%	AG	0.01%	GH	0.00%
282:	G	99.89%	AG	0.03%	GH	0.02%
283:	G	98.42%	AG	0.59%	GH	0.25%
284:	G	40.01%	AG	9.12%	FG	7.01%	DG	7.01%
285:	H	44.01%	G	11.22%	GH	10.21%
286:	M	56.48%	H	10.52%	HM	6.79%
287:	Q	80.28%	M	11.29%	MQ	3.89%
